# The zinc finger proteins ZC3H20 and ZC3H21 stabilise mRNAs encoding membrane proteins and mitochondrial proteins in insect-form *Trypanosoma brucei*

**DOI:** 10.1101/646547

**Authors:** Bin Liu, Kevin Kamanyi Marucha, Christine Clayton

## Abstract

ZC3H20 and ZC3H21 are related trypanosome proteins with two C(x)_8_C(x)_5_C(x)_3_H zinc finger motifs. ZC3H20 is unstable in mammalian-infective bloodstream forms, but becomes more abundant as they transform to growth-arrested stumpy form, while ZC3H21 appears only in the procyclic form of the parasite, which infects Tsetse flies. Each protein binds to several hundred mRNAs, with overlapping but not identical specificities. Both increase expression of bound mRNAs, probably through recruitment of the MKT1-PBP1 complex. At least seventy of the bound mRNAs decrease after RNAi targeting ZC3H20 or ZC3H20 and ZC3H21; their products include procyclic-specific proteins of the plasma membrane and energy metabolism. Simultaneous depletion of ZC3H20 and ZC3H21 causes procyclic forms to shrink and stop growing; in addition to decreases in target mRNAs, there are other changes suggestive of loss of developmental regulation. The bloodstream-form specific protein RBP10 controls ZC3H20 and ZC3H21 expression. Interestingly, some ZC3H20/21 target mRNAs also bind to and are repressed by RBP10, allowing for dynamic regulation as RBP10 decreases and ZC3H20 and ZC3H21 increase during differentiation.
