## Supplementary material for "The zinc finger proteins ZC3H20 and ZC3H21 stabilise mRNAs encoding membrane proteins and mitochondrial proteins in insect-form *Trypanosoma brucei*": Table S6

### Sheet: Sheet1
oligo number	sequence	Uses	Name in Figure S3
CZ6437	accgaaggtacaattCATATGACCGAGTACAAGCCCACGG	Cz6437 (forward) cz6438 (reverse) : were used for amplifying TAP for the construction of PHD2910; Gibson clone.
CZ6438	ggctacgagctgcatGGAAGCTTGAGAACCAAGTGCCCCG	Cz6437 (forward) cz6438 (reverse) : were used for amplifying TAP for the construction of PHD2910; Gibson clone.
CZ6435	ccctcactaaagggaacaaaagctggagctcCTGGATTCCTAACCCGCTGGAGCTC	Cz6435(forward) cz6436(reverse): were used for amplifying ZC3H20 5UTR for the construction of PHD2910; Gibson clone.
CZ6436	gtactcggtcatatgAATTGTACCTTCGGTTGTATCTAAGGTCACC	Cz6435(forward) cz6436(reverse): were used for amplifying ZC3H20 5UTR for the construction of PHD2910; Gibson clone.
CZ6439	ggttctcaagcttccATGCAGCTCGTAGCCTCGCCACTCG	Cz6439(forward) cz6440(reverse) : were used for amplifying ZC3H20 miniORF for the construction of PHD2910; Gibson clone.
CZ6440	ctcactatagggcgaattgggtaccgggcccAACGGGCGAGTGGAATGTAGCCGCC	Cz6439(forward) cz6440(reverse) : were used for amplifying ZC3H20 miniORF for the construction of PHD2910; Gibson clone.
Cz6454	GGCGGCTACATTCCACTCGCCCGTTgggcccggtacccaattcgccctatagtgag	Cz6454(forward) cz6455(reverse) : were used for amplifying the vector for the construction of PHD2910; Gibson clone.
Cz6455	GAGCTCCAGCGGGTTAGGAATCCAGgagctccagcttttgttccctttagtgaggg	Cz6454(forward) cz6455(reverse) : were used for amplifying the vector for the construction of PHD2910; Gibson clone.
Cz6658	ttaactgccacacttcttgct	Cz6658(forward) anneals at 5UTR of ZC3H20. (a) in Figure S3.	a
Cz6659	gccttccttcattaccacgaac	cz6659 (reverse) anneals at 3UTR of ZC3H20. (d) in Figure S3.	d
Cz6700	ccggaagcccaacaggttcg	Cz6700(forward) used to amplify a fragment in OFR of ZC3H20 (b) in Figure S3.	b
Cz6701	ccgaacacctttaccgtttcgag	cz6701(reverse) used to amplify a fragment in OFR of ZC3H20 (c) in Figure S3.	c
Cz6613	CCTGaagcttATGCAGCTCGTAGCCTCGCCAC	Cz6613(forward) and cz6614(reverse) were used to clone the ZC3H20 ORF into vector PHD1700 to construct PHD2917.
Cz6614	GACagatctATTCCTGCCCCTCCCTTCCCCTT	Cz6613(forward) and cz6614(reverse) were used to clone the ZC3H20 ORF into vector PHD1700 to construct PHD2917.
Cz6647	GATCgttaacgATGCAGCTCGTAGCCTCGCCAC	Cz6647(forward) and cz6614(reverse) were used to clone the ZC3H20 ORF into vector PHD2414 to construct PHD2926
Cz6715	GATCgttaacgGAAGTGGCGAGGTGTGAT	Cz6715(forward) and cz6614(reverse) were used to clone the C-term of ZC3H20(206-405aa) into vector PHD2414 to construct PHD2974.
Cz6716	GACagatctCTTGCAGATGTGGAGGTA	Cz6647(forward) and Cz6716(reverse) were used to clone the N-term of ZC3H20(1-205aa) into vector PHD2414 to construct PHD2973. Also, Cz6647(forward) and Cz6716(reverse) were used to clone the N-term of ZC3H20(1-205aa) into vector PHD2414 to construct PHD2973
Cz6760	gcagcgGGAACCAATGGTACCGATC	Cz6760 and cz6761 were used make mutations (P386A/Y387A) for ZC3H20 in vectors PHD2926 and PHD2974 to generate PHD2977 and PHD2978.
Cz6761	GTTGTAATGCCAGCGCTC	Cz6760 and cz6761 were used make mutations (P386A/Y387A) for ZC3H20 in vectors PHD2926 and PHD2974 to generate PHD2977 and PHD2978.
Cz6447	GATCAAGCTTAGATCTGTTGCTGGACGCTCTTTTTC	Cz6447 and cz6448 were used to amplify a fragment in ORF of ZC3H20 to construct the RNAi plasmid PHD2911. The PCR fragment was firstly cloned into PHD1144. Then the sense-linker-antisense sequence were cloned into PHD1146 to generate PHD2911. Also, Cz6647(forward) and Cz6716(reverse) were used to clone the N-term of ZC3H20(1-205aa) into vector PHD2414 to construct PHD2973
Cz6448	GATCGTCGACGAATTCATCGCAGCATCTCACAACTG	Cz6447 and cz6448 were used to amplify a fragment in ORF of ZC3H20 to construct the RNAi plasmid PHD2911. The PCR fragment was firstly cloned into PHD1144. Then the sense-linker-antisense sequence were cloned into PHD1146 to generate PHD2911.
Cz6370	GATCctcgagCTCTTGTTATTATCACTATT	Cz6370(forward) and cz6371(reverse) were used to amplify the 5UTR of ZC3H20. And cz6372(forward) and cz6373(reverse) were used to amplify the 3UTR of ZC3H20. The PCR fragments were cloned into PHD1748? to generate PHD2915 for KO KO of ZC3H20. The puro was cut out from PHD2526 by EcoRI/HindIII and replace the bla in PHD2915 to generate PHD2916.
Cz6371	GATCaagcttAATTGTACCTTCGGTTGTATC	Cz6370(forward) and cz6371(reverse) were used to amplify the 5UTR of ZC3H20. And cz6372(forward) and cz6373(reverse) were used to amplify the 3UTR of ZC3H20. The PCR fragments were cloned into PHD1748? to generate PHD2915 for KO KO of ZC3H20. The puro was cut out from PHD2526 by EcoRI/HindIII and replace the bla in PHD2915 to generate PHD2916.
Cz6372	GATCgaattcTTTGTATTTGTATGTGTATG	Cz6370(forward) and cz6371(reverse) were used to amplify the 5UTR of ZC3H20. And cz6372(forward) and cz6373(reverse) were used to amplify the 3UTR of ZC3H20. The PCR fragments were cloned into PHD1748? to generate PHD2915 for KO KO of ZC3H20. The puro was cut out from PHD2526 by EcoRI/HindIII and replace the bla in PHD2915 to generate PHD2916.
Cz6373	GATCccgcggTTCAGCACATGTATCG	Cz6370(forward) and cz6371(reverse) were used to amplify the 5UTR of ZC3H20. And cz6372(forward) and cz6373(reverse) were used to amplify the 3UTR of ZC3H20. The PCR fragments were cloned into PHD1748? to generate PHD2915 for KO KO of ZC3H20. The puro was cut out from PHD2526 by EcoRI/HindIII and replace the bla in PHD2915 to generate PHD2916.
Cz6740	gacagatctttaattcctgcccctccct	Cz6613(forward) and cz6740(reverse) were used to clone ZC3H20 ORF into PHD1700 to construct PHD2979
Cz6976	GACTgggcccGGAGGAGGAGGTTCTATGAGCCATCCACAATCTCATCGCTA	Cz6976(forward) and cz6977(reverse) were used to clone the ZC3H21 into PHD2414 to construct PHD3030.
Cz6977	GATCagatctAGAACCTCCTCCTCCATCGCTGATTCCTCCCGTTGGA	Cz6976(forward) and cz6977(reverse) were used to clone the ZC3H21 into PHD2414 to construct PHD3030.
Cz7063	GTACaagcttATGAGCCATCCACAATCTCATCGCTA	Cz7063 and cz6977 were used to clone the ZC3H21 ORF into PHD1700 to construct PHD3112
Cz7054	GATCctcgagTTCCATCTCCCCTGCCCTCAACT	Cz7054(forward) and cz7055(reverse) were used to amplify the 5UTR of ZC3H21. Cz7056(forward) and cz7057(reverse) were used to amplify the 3UTR of ZC3H21. The PCR fragments were cloned into PHD2916 to generate PHD3059.	e
Cz7055	GATCaagcttAATGGTGTCCCGGTACTGTAATG	Cz7054(forward) and cz7055(reverse) were used to amplify the 5UTR of ZC3H21. Cz7056(forward) and cz7057(reverse) were used to amplify the 3UTR of ZC3H21. The PCR fragments were cloned into PHD2916 to generate PHD3059.
Cz7056	GTCAgaattcGCATTGTGAAGAAGTTCCCTTCC
Cz7057	CTGAccgcggACCATCATCCAGTAATGTCAGCATA
Cz7059	AAAGGGAGATTTACGCTCCTTCAACA	Cz7059 is a reverse primer annealed at 3UTR of ZC3H21 outside the ‘plasmid region’.	k
Cz7060	GGAGAACCCGGCCCACGAGGAGCA	Cz7060(forward) and cz7061(reverse) were used to amplify a fragment in OFR of ZC3H21.	f
Cz7061	GGCAGTCGCTGCACGACCCAACGA	Cz7060(forward) and cz7061(reverse) were used to amplify a fragment in OFR of ZC3H21.	h
Cz7026	aacgaattatggcaggccttgcgcaacACGA	cz7008(reverse) and cz7026(forward) were used to amplify TAP ORF, V5 tag in the PHD3033 was changed with TAP tag to generate PHD3058.	m
Cz7008	gctaCTCGAGttgagaaccaagtgccccggag	cz7008(reverse) and cz7026(forward) were used to amplify TAP ORF, V5 tag in the PHD3033 was changed with TAP tag to generate PHD3058.
Cz6972	AGCTccgcggTCCGGAAGACAAGGTTTGCGCACGT	Cz6972(forward) and cz6973(reverse) were used to amplify the 5UTR of ZC3H21. Cz6974(forward) and cz6975(reverse) were used to amplify a part of ORF of ZC3H21. These two fragments were cloned into vector blaV5 to generate PHD3033.
Cz6973	GATCtctagaAATGGTGTCCCGGTACTGTAATGACC	Cz6972(forward) and cz6973(reverse) were used to amplify the 5UTR of ZC3H21. Cz6974(forward) and cz6975(reverse) were used to amplify a part of ORF of ZC3H21. These two fragments were cloned into vector blaV5 to generate PHD3033.
Cz6974	GTACctcgagGGAGGAGGAGGTTCT ATGAGCCATCCACAATCTCATCGCTACTT
Cz6975	GTCAgggcccCACGGTCCCCATGCAGCGCACAGCAT
Cz7182	GATCAAGCTTAGATCTccggtgcctacatggaaagt	Cz7182 and cz7183 were used to amplify a fragment in ORF of ZC3H21 to construct the RNAi plasmid PHD3114. The PCR fragment was firstly cloned into PHD1144. Then the sense-linker-antisense sequence were cloned into PHD1146 to generate PHD3114.
Cz7183	GATCGTCGACGAATTCggctgtggaactgatgacga	Cz7182 and cz7183 were used to amplify a fragment in ORF of ZC3H21 to construct the RNAi plasmid PHD3114. The PCR fragment was firstly cloned into PHD1144. Then the sense-linker-antisense sequence were cloned into PHD1146 to generate PHD3114.
Cz7184	GATCAAGCTTAGATCTtcccactcagttgcgtgtac	Cz7184 and cz7185 were used to amplify a fragment in N-term ORF of ZC3H21 which had high homology with ZC3H20 to construct the RNAi plasmid PHD3113. The PCR fragment was firstly cloned into PHD1144. Then the sense-linker-antisense sequence were cloned into PHD1146 to generate PHD3113.
Cz7185	GATCGTCGACGAATTCacccttctttgctcctcgtg	Cz7184 and cz7185 were used to amplify a fragment in N-term ORF of ZC3H21 which had high homology with ZC3H20 to construct the RNAi plasmid PHD3113. The PCR fragment was firstly cloned into PHD1144. Then the sense-linker-antisense sequence were cloned into PHD1146 to generate PHD3113.
Cz6702	TCACTTCTGGAGCACACCGAT	Cz6702 and cz6703 were used to amplify a fragment in ORF of Tb927.1.2340 α-tubulin.
Cz6703	GCTCAAACACAGCGTTCGAGA	Cz6702 and cz6703 were used to amplify a fragment in ORF of Tb927.1.2340 α-tubulin.
Cz7169	ccctgaggagccggaagaaac	Cz7169 and cz7170 were used to amplify a fragment in ORF of GPEET in the RT-PCR experiment.
Cz7170	ccggccccgtctcctcc	Cz7169 and cz7170 were used to amplify a fragment in ORF of GPEET in the RT-PCR experiment.
Cz7173	caaccggagtgccaatccaca	Cz7173 and cz7174 were used to amplify a fragment in ORF of AQP Tb927.6.1520 in the RT-PCR experiment.
Cz7174	cgccgggttaagatgaccac	Cz7173 and cz7174 were used to amplify a fragment in ORF of AQP Tb927.6.1520 in the RT-PCR experiment.
Cz7295	tcagtttcttcctgcgtccac
Cz7296	ccttcatactgccgctgacca	Cz7295 and cz7296 were used to amplify a fragment in ORF of PIP39 in the RT-PCR experiment.
Cz7220	ttacactgaagccaccgtccc	Cz7220 and cz7221 were used to amplify a fragment in ORF of PSSA2 in the RT-PCR experiment.
Cz7221	aattcaccctcgcccatcgtt	Cz7220 and cz7221 were used to amplify a fragment in ORF of PSSA2 in the RT-PCR experiment.
